# Computational prediction of cyclotides from *Viola odorata* as potential inhibitors against the neuraminidase of *Streptococcus pneumoniae*

**DOI:** 10.1101/2024.12.08.627407

**Authors:** Sreejanani Sankar, Ajaya Kumar Sahoo, Shanmuga Priya Baskaran, R. Babu, Smita Srivastava, Areejit Samal

## Abstract

Cyclotides are naturally occurring peptides characterized by a cyclic cystine knot, which provides them with exceptional structural stability. In addition to their stability, cyclotides exhibit diverse therapeutic activities including antimicrobial, antiviral and antitumor activities, making them promising candidates in drug discovery. However, computational studies aimed at identifying cyclotide-based inhibitors for infectious diseases remain limited. To this end, we conducted a virtual screening of cyclotides from an Indian medicinal plant *Viola odorata* to identify potential inhibitors against a bacterial pathogen causing respiratory infections. We compiled a library of 93 cyclotides by retrieving their structures from public domain or predicting them using the AlphaFold server. We then docked these cyclotides against the neuraminidase protein of *Streptococcus pneumoniae* and analyzed the interacting residues and binding energies to identify top five potential inhibitors namely, kalata S, kalata B1, cycloviolacin O15, vodo L12, and cycloviolacin O36. Thereafter, we performed molecular dynamics simulations of the protein-cyclotide complexes, and observed that the cyclotides remained stable within the complex. Altogether, this study is the first computational effort to identify potential cyclotide inhibitors against bacterial pathogen causing respiratory diseases, which can be further pursued for experimental validation to develop novel therapeutic agents for respiratory infections.
