## Supplementary Table for "Computational prediction of cyclotides from *Viola odorata* as potential inhibitors against the neuraminidase of *Streptococcus pneumoniae*"

### Sheet: Introduction
Supplementary Tables S1-S2 for Computational prediction of cyclotides from Viola odorata as potential inhibitors against the neuraminidase of Streptococcus pneumoniae Sreejanani Sankara,1, Ajaya Kumar Sahooa,b,1, Shanmuga Priya Baskarana,b, R. Babuc, Smita Srivastavac,*, Areejit Samala,b,* a The Institute of Mathematical Sciences (IMSc), Chennai, India b Homi Bhabha National Institute (HBNI), Mum…

### Sheet: Table S1
Table S1: The table provides a curated list of 93 cyclotides used for computational screening against the neuraminidase protein of Streptococcus pneumoniae (SpNanA) to identify potential inhibitors. For each cyclotide, the table provides its name, amino acid sequence, the source of its corresponding three-dimensional (3D) structure (obtained from RCSB PDB or predicted by AlphaFold 3), and the pre…
Serial Number	Name	Sequence	Source for Structure	pTM Score
1	Kalata B1	GLPVCGETCVGGTCNTPGCTCSWPVCTRN	PDB:1NB1	-
2	Cycloviolacin O1	GIPCAESCVYIPCTVTALLGCSCSNRVCYN	PDB:1NBJ	-
3	Kalata B2	GLPVCGETCFGGTCNTPGCSCTWPICTRD	PDB:1PT4	-
4	Tricyclon A	GGTIFDCGESCFLGTCYTKGCSCGEWKLCYGTN	PDB:1YP8	-
5	Cycloviolacin O2	GIPCGESCVWIPCISSAIGCSCKSKVCYRN	PDB:2KNM	-
6	Violacin A	SAISCGETCFKFKCYTPRCSCSYPVCK	PDB:2FQA	-
7	Cycloviolacin O14	GSIPACGESCFKGKCYTPGCSCSKYPLCAKN	PDB:2GJ0	-
8	Cycloviolacin O8	GTLPCGESCVWIPCISSVVGCSCKSKVCYKN	AlphaFold	0.63
9	Cycloviolacin O11	GTLPCGESCVWIPCISAVVGCSCKSKVCYKN	AlphaFold	0.63
10	Vodo M	GAPICGESCFTGKCYTVQCSCSWPVCTRN	AlphaFold	0.58
11	Cycloviolacin O9	GIPCGESCVWIPCLTSAVGCSCKSKVCYRN	AlphaFold	0.61
12	Vitri A	GIPCGESCVWIPCITSAIGCSCKSKVCYRN	AlphaFold	0.62
13	Kalata S	GLPVCGETCVGGTCNTPGCSCSWPVCTRN	AlphaFold	0.55
14	Vodo N	GLPVCGETCTLGKCYTAGCSCSWPVCYRN	AlphaFold	0.55
15	Cycloviolacin O4	GIPCGESCVWIPCISSAIGCSCKNKVCYRN	AlphaFold	0.62
16	Cycloviolacin O3	GIPCGESCVWIPCLTSAIGCSCKSKVCYRN	AlphaFold	0.62
17	Cycloviolacin O5	GTPCGESCVWIPCISSAVGCSCKNKVCYKN	AlphaFold	0.63
18	Cycloviolacin O6	GTLPCGESCVWIPCISAAVGCSCKSKVCYKN	AlphaFold	0.63
19	Cycloviolacin O7	SIPCGESCVWIPCTITALAGCKCKSKVCYN	AlphaFold	0.61
20	Cycloviolacin O10	GIPCGESCVYIPCLTSAVGCSCKSKVCYRN	AlphaFold	0.62
21	Hyfl L	GTPCAESCVYLPCFTGVIGCTCKDKVCYLN	AlphaFold	0.63
22	Cycloviolacin O13	GIPCGESCVWIPCISAAIGCSCKSKVCYRN	AlphaFold	0.62
23	Cycloviolacin O15	GLVPCGETCFTGKCYTPGCSCSYPICKKN	AlphaFold	0.56
24	Cycloviolacin O16	GLPCGETCFTGKCYTPGCSCSYPICKKIN	AlphaFold	0.55
25	Cycloviolacin O17	GIPCGESCVWIPCISAAIGCSCKNKVCYRN	AlphaFold	0.62
26	Cycloviolacin O18	GIPCGESCVYIPCTVTALAGCKCKSKVCYN	AlphaFold	0.61
27	Cycloviolacin O19	GTLPCGESCVWIPCISSVVGCSCKSKVCYKD	AlphaFold	0.64
28	Cycloviolacin O20	GIPCGESCVWIPCLTSAIGCSCKSKVCYRD	AlphaFold	0.62
29	Cycloviolacin O21	GLPVCGETCVTGSCYTPGCTCSWPVCTRN	AlphaFold	0.56
30	Cycloviolacin O22	GLPICGETCVGGTCNTPGCTCSWPVCTRN	AlphaFold	0.59
31	Cycloviolacin O23	GLPTCGETCFGGTCNTPGCTCDSSWPICTHN	AlphaFold	0.62
32	Cycloviolacin O24	GLPTCGETCFGGTCNTPGCTCDPWPVCTHN	AlphaFold	0.58
33	Cycloviolacin O25	DIFCGETCAFIPCITHVPGTCSCKSKVCYFN	AlphaFold	0.59
34	Viba 10	GIPCAESCVYLPCVTIVIGCSCKDKVCYN	AlphaFold	0.58
35	Viba 17	GLPVCGETCVGGTCNTPGCGCSWPVCTRN	AlphaFold	0.55
36	Viba 15	GLPVCGETCVGGTCNTPGCACSWPVCTRN	AlphaFold	0.56
37	Mra 4	GSIPCGESCVYIPCISSLLGCSCKSKVCYKN	AlphaFold	0.62
38	Mra 5	GIPCAESCVYIPCLTSAIGCSCKSKVCYRN	AlphaFold	0.61
39	Mra 14a	GSIPCGESCVFIPCISSVVGCSCKNKVCYKN	AlphaFold	0.62
40	Mra 14b	GTIPCGESCVFIPCLTSAIGCSCKSKVCYKN	AlphaFold	0.62
41	Mra 17a	GSIPCGESCVYIPCISSLLGCSCESKVCYKN	AlphaFold	0.62
42	Mra 29	GSIPCGESCVFIPCISSIVGCSCKSKVCYKN	AlphaFold	0.61
43	Mra 30	GIPCGESCVFIPCLTSAIGCSCKSKVCYRN	AlphaFold	0.61
44	Mra 24	GHPTCGETCLLGTCYTPGCTCKRPVCYKN	AlphaFold	0.57
45	Viba 7	GVIPCGESCVFIPCISSVIGCSCKSKVCYRN	AlphaFold	0.62
46	Viba 13	TIPCAESCVWIPCTVTALLGCSCKDKVCYN	AlphaFold	0.59
47	Vodo L1	GLPICGETCTLGTCYTVGCTCSWPICTRN	AlphaFold	0.57
48	Cycloviolacin O31	GLPVCGETCVGGTCNTPGCSCSIPVCTRN	AlphaFold	0.53
49	Cycloviolacin O28	GLPVCGETCVGGTCNTPGCSCSWPVCFRD	AlphaFold	0.51
50	Cycloviolacin O32	GAPVCGETCFGGTCNTPGCTCDPWPVCTND	AlphaFold	0.59
51	Cycloviolacin O33	GLPVCGETCVGGTCNTPYCTCSWPVCTRD	AlphaFold	0.56
52	Cycloviolacin O34	GLPVCGETCVGGTCNTEYCTCSWPVCTRD	AlphaFold	0.56
53	Cycloviolacin O35	GLPVCGETCVGGTCNTPYCFCSWPVCTRD	AlphaFold	0.56
54	Cycloviolacin O29	GIPCGESCVWIPCISGAIGCSCKSKVCYKN	AlphaFold	0.61
55	Cycloviolacin O30	GIPCGESCVWIPCISSAIGCSCKNKVCFKN	AlphaFold	0.61
56	Cycloviolacin O26	GSIPACGESCFRGKCYTPGCSCSKYPLCAKD	AlphaFold	0.54
57	Cycloviolacin O27	GSIPACGESCFKGWCYTPGCSCSKYPLCAKD	AlphaFold	0.54
58	Glopa E	GIPCAESCVWIPCTVTKMLGCSCKDKVCYN	AlphaFold	0.59
59	Cycloviolacin O36	GLPTCGETCFGGTCNTPGCTCDPFPVCTHD	AlphaFold	0.58
60	Oak 8 cyclotide	GVPCGESCVFIPCLTAVVGCSCSNKVCYLN	AlphaFold	0.61
61	Cter R	GIPCGESCVFIPCTVTALLGCSCKDKVCYKN	AlphaFold	0.63
62	Vitri E	GLPVCGETCVGGTCNTPGCSCSWPVCFRN	AlphaFold	0.55
63	Cliotide T12	GIPCGESCVFIPCITGAIGCSCKSKVCYRD	AlphaFold	0.59
64	Phyb B	GVPCGESCVWMYCISAAMGCSCRNKVCYRN	AlphaFold	0.6
65	Phyb C	GIPCGESCVWMYCITATMGCSCRNKVCYKN	AlphaFold	0.6
66	VocC	GLPVCGETCVGGTCNTPGCSCSWPVCIRN	AlphaFold	0.57
67	Vitri 24	GEPVCGDSCVFFGCDDEGCTCGPWSLCYRN	AlphaFold	0.57
68	Cliotide T17	GTVPCGESCVFIPCITGIAGCSCKNKVCYLN	AlphaFold	0.62
69	Cliotide T1	GIPCGESCVFIPCITGAIGCSCKSKVCYRN	AlphaFold	0.61
70	Cliotide T11	GIPCGESCVFIPCTITALLGCSCKDKVCYKN	AlphaFold	0.62
71	Cliotide T32	GDLFKCGETCFGGTCYTPGCSCDYPICKNN	AlphaFold	0.57
72	Cter 2	GDPLKCGESCFAGKCYTPGCTCEYPICMNN	AlphaFold	0.56
73	Cter 4	GDPLACGETCFGGTCYTPGCVCDPWPICTKN	AlphaFold	0.62
74	Cter 5	GGEFLKCGESCVQGECYTPGCSCDYPICKNN	AlphaFold	0.54
75	Cter 10	SYIPCGESCVYIPCTVTALLGCSCSNKVCYKN	AlphaFold	0.63
76	Cter 15	GIPCGESCVFIPCTVTALLGCSCKSKVCYKN	AlphaFold	0.62
77	Cter 20	GVIPCGESCVYLPCLTTIVGCSCKNNVCYTN	AlphaFold	0.62
78	Vodo I1	GVFCGEACAQASCSIAGCECIAGLCYKN	AlphaFold	0.51
79	Vodo I2	GVFCGELCIKASCSIPGCECIAGLCYKN	AlphaFold	0.53
80	Vodo I3	GVFCGEPCIKASCSIPGCECIAGLCYKN	AlphaFold	0.55
81	Vodo L2	ALPVCGETCVGGTCNTPGCSCSWPVCTRN	AlphaFold	0.53
82	Vodo L3	SKDNCGESCFAGKCYTPGCTCEYPICMNN	AlphaFold	0.53
83	Vodo L5	GTIPCGESCVFIPCLTSAIGCSCKKVCYKN	AlphaFold	0.55
84	Vodo L6	GIPCGESCVWIPCITGTIGCSCKSKVCYTN	AlphaFold	0.6
85	Vodo L7	GIPCGESCVFIPCISSIVGCSCKSKVCYKN	AlphaFold	0.61
86	Vodo L9	GSIPCGESCVFIPCLTSAIGCSCKSKVCYRN	AlphaFold	0.62
87	Vodo L11	GSIPCGESCVFIPCISSIVGCSCKSKVCYR	AlphaFold	0.6
88	Vodo L12	GVPCGESCVWVPCTVTALMGCSCVREVCRIS	AlphaFold	0.63
89	Vodo L13	GAIYCGESCVLIPCISSVIGCRCENKVCVHR	AlphaFold	0.6
90	Vodo L18	GSVIKCGESCLLGKCYTPGCTCSRPICKGK	AlphaFold	0.53
91	Vodo L19	GHPDGAVPCFESCVFVPCISSVVGCRCENNVCVK	AlphaFold	0.54
92	Vodo P1	GYELCGETCALSGGCNTGGCQCAWPVCIKN	AlphaFold	0.58
93	Vodo P2	GIPCGESCVFIPCLTSAIGCSCKSKVCYKN	AlphaFold	0.61

### Sheet: Table S2
Table S2: The table lists the cyclotides that form non-covalent interactions with 12 or more key amino acid residues in the protein SpNanA. For each cyclotide, the table provides the number of key residues in the protein involved in non-covalent interactions with the cyclotide and the binding energy of the protein-cyclotide complex (in kJ/mol) obtained using the PPCheck web server.
Serial Number	Name	Number of Residues	Binding Energy (kJ/mol)
1	Kalata S	17	-266.15
2	Kalata B1	18	-224.82
3	Cycloviolacin O15	12	-214.57
4	Vodo L12	13	-202.99
5	Cycloviolacin O36	17	-189.28
6	Vitri E	13	-164.91
7	Cycloviolacin O17	18	-155.65
8	Cycloviolacin O32	18	-147.42
9	Cycloviolacin O21	17	-146.64
10	Vodo L2	16	-140.95
11	Vodo I3	19	-129.69
12	Viba 17	13	-123.08
13	Cycloviolacin O34	18	-115.72
14	Vodo L1	13	-114.28
15	Cter 4	15	-104.46
16	Vodo M	12	-101.89
17	Cycloviolacin O33	14	-100.11
18	Cycloviolacin O19	12	-96.66
19	Cycloviolacin O35	17	-75.96
20	Vodo I2	13	-75.63
21	Mra 24	18	-63.49
22	Cycloviolacin O1	13	-28.81
23	Kalata B2	14	-28.05
24	Mra 14b	12	-10.72
25	Vodo I1	14	73.91
26	Cycloviolacin O23	17	87.39
